# Non-parallel transcriptional divergence during parallel adaptation

**DOI:** 10.1101/761619

**Authors:** Eva K Fischer, Youngseok Song, Kimberly A Hughes, Wen Zhou, Kim L Hoke

**Affiliations:** Department of Evolution, Ecology, and Behavior, University of Illinois, Urbana, IL 61801, USA; Department of Biology, Colorado State University, Fort Collins, CO 80523, USA; Department of Statistics, Colorado State University, Fort Collins, CO 80523, USA; Department of Biological Science, Florida State University, Tallahassee, FL 32306 USA

**Author notes:** Corresponding author: Eva K Fischer, Department of Evolution, Ecology, and Behavior, University of Illinois at Urbana-Champaign, Morrill Hall, 505 S. Goodwin Avenue, Urbana, IL 61801.

**Keywords:** *Poecilia reticulata*, transcriptomics, phenotypic plasticity, adaptation, parallel evolution

## Abstract

How underlying mechanisms bias evolution toward predictable outcomes remains an area of active debate. In this study, we leveraged phenotypic plasticity and parallel adaptation across independent lineages of Trinidadian guppies (*Poecilia reticulata*) to assess the predictability of gene expression evolution during parallel adaptation. Trinidadian guppies have repeatedly and independently adapted to high- and low-predation environments in the wild. We combined this natural experiment with a laboratory breeding design to attribute transcriptional variation to the genetic influences of population of origin and developmental plasticity in response to rearing with or without predators. We observed substantial gene expression plasticity as well as the evolution of expression plasticity itself across populations. Genes exhibiting expression plasticity *within* populations were more likely to also differ in expression *between* populations, with the direction of population differences more likely to be opposite those of plasticity. While we found more overlap than expected by chance in genes differentially expressed between high- and low-predation populations from distinct evolutionary lineages, the majority of differentially expressed genes were not shared between lineages. Our data suggest alternative transcriptional configurations associated with shared phenotypes, highlighting a role for transcriptional flexibility in the parallel phenotypic evolution of a species known for rapid adaptation.
