## Supplemental Table 4 for "Non-parallel transcriptional divergence during parallel adaptation"

### Sheet: Sheet1
Table S54. Results of GO enrichment analyses for population, rearing, and interaction effects in the Aripo drainage.
POPULATION DE				REARING DE				INTERACTION DE
GO ID	GO term	p value		GO ID	GO term	p value		GO ID	GO term	p value
GO:0015074	DNA integration	4.2e-05		GO:0002088	lens development in camera-type eye	0.00027		GO:0006633	fatty acid biosynthetic process	0.0029
GO:0060349	bone morphogenesis	0.0019		GO:0048013	ephrin receptor signaling pathway	0.00119		GO:0007584	response to nutrient	0.0029
GO:0061386	closure of optic fissure	0.0051		GO:0048593	camera-type eye morphogenesis	0.00165		GO:0070509	calcium ion import	0.007
GO:0006541	glutamine metabolic process	0.0112		GO:0006508	proteolysis	0.00267		GO:0045992	negative regulation of embryonic development	0.007
GO:0006508	proteolysis	0.0116		GO:0021602	cranial nerve morphogenesis	0.00489		GO:0030036	actin cytoskeleton organization	0.0074
GO:0055072	iron ion homeostasis	0.0128		GO:0007584	response to nutrient	0.00852		GO:0015074	DNA integration	0.0118
GO:0002764	immune response-regulating signaling pathway	0.0129		GO:0007179	transforming growth factor beta receptor	0.01417		GO:0048752	semicircular canal morphogenesis	0.0121
GO:0042168	heme metabolic process	0.0189		GO:0006955	immune response	0.0161		GO:0070098	chemokine-mediated signaling pathway	0.0143
GO:0006955	immune response	0.0218		GO:0021554	optic nerve development	0.01622		GO:0050794	regulation of cellular process	0.0157
GO:0006479	protein methylation	0.0237		GO:0007254	JNK cascade	0.01789		GO:0035590	purinergic nucleotide receptor signaling	0.0189
GO:0098656	anion transmembrane transport	0.0244		GO:0051258	protein polymerization	0.0213		GO:0006955	immune response	0.0215
GO:0006413	translational initiation	0.0271		GO:0014070	response to organic cyclic compound	0.02148		GO:0006935	chemotaxis	0.0218
GO:0070121	Kupffer's vesicle development	0.0334		GO:0008544	epidermis development	0.02731		GO:0000413	protein peptidyl-prolyl isomerization	0.0249
GO:0031399	regulation of protein modification process	0.0338		GO:0030901	midbrain development	0.02854		GO:0048741	skeletal muscle fiber development	0.0352
GO:0030917	midbrain-hindbrain boundary development	0.0369		GO:0010243	response to organonitrogen compound	0.02861		GO:0009064	glutamine family amino acid metabolic process	0.0415
GO:0019221	cytokine-mediated signaling pathway	0.0373		GO:0045860	positive regulation of protein kinase activity	0.02863		GO:0050793	regulation of developmental process	0.0415
GO:0048704	embryonic skeletal system morphogenesis	0.0374		GO:0007156	homophilic cell adhesion via plasma membrance	0.03767		GO:1901214	regulation of neuron death	0.0419
GO:0043069	negative regulation of programmed cell death	0.0375		GO:0070098	chemokine-mediated signaling pathway	0.03862		GO:0031101	fin regeneration	0.0423
GO:0060079	excitatory postsynaptic potential	0.0404		GO:0018108	peptidyl-tyrosine phosphorylation	0.04029
GO:0055085	transmembrane transport	0.0447		GO:0060047	heart contraction	0.04142
GO:0016567	protein ubiquitination	0.0454		GO:0003401	axis elongation	0.04151
GO:0001503	ossification	0.0467		GO:0048854	brain morphogenesis	0.04157
GO:0015698	inorganic anion transport	0.0469		GO:0035590	purinergic nucleotide receptor signaling	0.04157
				GO:0048285	organelle fission	0.04159
				GO:0006807	nitrogen compound metabolic process	0.04186
				GO:0098655	cation transmembrane transport	0.04534
