## Supplemental Table 5 for "Non-parallel transcriptional divergence during parallel adaptation"

### Sheet: Sheet1
Table S5. Results of GO enrichment analyses for population, rearing, and interaction effects in the Quare drainage.
POPULATION DE				REARING DE				INTERACTION DE
GO ID	GO term	p value		GO ID	GO term	p value		GO ID	GO term	p value
GO:0006099	tricarboxylic acid cycle	0.00012		GO:0006959	humoral immune response	0.0019		GO:0048263	determination of dorsal identity	0.00012
GO:0032502	developmental process	0.00143		GO:0044273	sulfur compound catabolic process	0.006		GO:0006956	complement activation	0.0002
GO:0042552	myelination	0.00221		GO:0006749	glutathione metabolic process	0.0104		GO:0019221	cytokine-mediated signaling pathway	0.00069
GO:0006629	lipid metabolic process	0.00259		GO:0042219	cellular modified amino acid catabolic process	0.0104		GO:0006508	proteolysis	0.00126
GO:0006575	cellular modified amino acid metabolic process	0.0026		GO:0048667	cell morphogenesis involved in neuron	0.0106		GO:0044273	sulfur compound catabolic process	0.00236
GO:0070838	divalent metal ion transport	0.00278		GO:0006289	nucleotide-excision repair	0.0197		GO:0042219	cellular modified amino acid catabolic process	0.00416
GO:0042398	cellular modified amino acid biosynthetic	0.00284		GO:0051187	cofactor catabolic process	0.0197		GO:0006749	glutathione metabolic process	0.00416
GO:0002252	immune effector process	0.00471		GO:0003341	cilium movement	0.0207
GO:0030258	lipid modification	0.00479		GO:0030036	actin cytoskeleton organization	0.0218
GO:0030335	positive regulation of cell migration	0.00505		GO:0030282	bone mineralization	0.0278
GO:0072329	monocarboxylic acid catabolic process	0.00505		GO:0060271	cilium assembly	0.0289
GO:0006508	proteolysis	0.00551		GO:0006812	cation transport	0.0309
GO:0030837	negative regulation of actin filament polymerization	0.00677		GO:0008643	carbohydrate transport	0.0324
GO:1901607	alpha-amino acid biosynthetic process	0.00808		GO:0051276	chromosome organization	0.037
GO:0090407	organophosphate biosynthetic process	0.0083		GO:0098655	cation transmembrane transport	0.0388
GO:0098662	inorganic cation transmembrane transport	0.00859		GO:0006508	proteolysis	0.0395
GO:0000097	sulfur amino acid biosynthetic process	0.00878		GO:0006956	complement activation	0.0427
GO:0008643	carbohydrate transport	0.01161
GO:0009069	serine family amino acid metabolic process	0.01331
GO:0016052	carbohydrate catabolic process	0.01378
GO:0008544	epidermis development	0.01472
GO:0031532	actin cytoskeleton reorganization	0.01478
GO:0032259	methylation	0.01601
GO:0006631	fatty acid metabolic process	0.01692
GO:0046942	carboxylic acid transport	0.02313
GO:0021955	central nervous system neuron axonogenesis	0.02318
GO:0006956	complement activation	0.02344
GO:0006081	cellular aldehyde metabolic process	0.02344
GO:0006084	acetyl-CoA metabolic process	0.0261
GO:0045321	leukocyte activation	0.02749
GO:0055114	oxidation-reduction process	0.0279
GO:0051603	proteolysis involved in cellular protein	0.02874
GO:0044282	small molecule catabolic process	0.03109
GO:0000122	negative regulation of transcription	0.03173
GO:0010038	response to metal ion	0.03173
GO:0022008	neurogenesis	0.03498
GO:0006101	citrate metabolic process	0.03548
GO:0048368	lateral mesoderm development	0.03581
GO:0032940	secretion by cell	0.03594
GO:0010951	negative regulation of endopeptidase activity	0.0389
GO:0035588	G-protein coupled purinergic receptor signaling	0.03902
GO:0009408	response to heat	0.04054
GO:0009108	coenzyme biosynthetic process	0.04304
GO:0043603	cellular amide metabolic process	0.04795
GO:0009063	cellular amino acid catabolic process	0.04973
GO:0006090	pyruvate metabolic process	0.04977
GO:0046128	purine ribonucleoside metabolic process	0.04995
