## Supplemental Table 6 for "Non-parallel transcriptional divergence during parallel adaptation"

### Sheet: Sheet1
Table S6. Population DE genes overlapping between Aripo and Quare drainages and their relative expression directions across drainages (same/concordant versus opposite/non-concordant).
gene ID	annotation	direction of expression difference across drainages
ENSPREG00000000445	O-GlcNAcase like [Source:ZFIN;Acc:ZDB-GENE-11914-153]	non-concordant
ENSPREG00000000497	ATP-binding cassette, sub-family C (CFTR/MRP), member 6a [Source:ZFIN;Acc:ZDB-GENE-5517-18]	non-concordant
ENSPREG00000000617	HECT domain containing 2 [Source:ZFIN;Acc:ZDB-GENE-145-3]	non-concordant
ENSPREG00000000829	GTP-binding protein Di-Ras2-like [Source:NCBI gene;Acc:13463144]	concordant
ENSPREG00000000914	gap junction protein, alpha 5a [Source:ZFIN;Acc:ZDB-GENE-447-3]	concordant
ENSPREG00000001268	alcohol dehydrogenase iron containing 1 [Source:ZFIN;Acc:ZDB-GENE-4426-27]	non-concordant
ENSPREG00000001489	collagen alpha-1(XXVI) chain-like [Source:NCBI gene;Acc:1347467]	non-concordant
ENSPREG00000001525	nudix (nucleoside diphosphate linked moiety X)-type motif 13 [Source:ZFIN;Acc:ZDB-GENE-4724-6]	concordant
ENSPREG00000001532		non-concordant
ENSPREG00000001599		concordant
ENSPREG00000001635	BUD23 rRNA methyltransferase and ribosome maturation factor [Source:ZFIN;Acc:ZDB-GENE-741-68]	concordant
ENSPREG00000001701	anoctamin 1, calcium activated chloride channel [Source:ZFIN;Acc:ZDB-GENE-121127-3]	concordant
ENSPREG00000002000	tripartite motif containing 59 [Source:ZFIN;Acc:ZDB-GENE-6724-2]	non-concordant
ENSPREG00000002134	troponin I2, fast skeletal type [Source:HGNC Symbol;Acc:HGNC:11946]	non-concordant
ENSPREG00000002186	troponin I2, fast skeletal type [Source:HGNC Symbol;Acc:HGNC:11946]	concordant
ENSPREG00000002299		non-concordant
ENSPREG00000002470	solute carrier family 2 member 11a [Source:ZFIN;Acc:ZDB-GENE-8723-2]	non-concordant
ENSPREG00000002847	carboxypeptidase A1 [Source:HGNC Symbol;Acc:HGNC:2296]	concordant
ENSPREG00000002869	paraoxonase 1 [Source:ZFIN;Acc:ZDB-GENE-4912-6]	non-concordant
ENSPREG00000002977	methyltransferase like 11B [Source:ZFIN;Acc:ZDB-GENE-8114-175]	non-concordant
ENSPREG00000003153	homeobox protein CDX-1-like [Source:NCBI gene;Acc:13459885]	concordant
ENSPREG00000003301	solute carrier family 45 member 2 [Source:ZFIN;Acc:ZDB-GENE-528-97]	non-concordant
ENSPREG00000003468	coiled-coil domain containing 173 [Source:ZFIN;Acc:ZDB-GENE-8114-457]	concordant
ENSPREG00000003549	glutamate-ammonia ligase [Source:HGNC Symbol;Acc:HGNC:4341]	non-concordant
ENSPREG00000003934	si:rp71-17i16.4 [Source:ZFIN;Acc:ZDB-GENE-9312-215]	non-concordant
ENSPREG00000004045	AUP1 lipid droplet regulating VLDL assembly factor [Source:ZFIN;Acc:ZDB-GENE-3131-3375]	non-concordant
ENSPREG00000004063	EPS8-like 3a [Source:ZFIN;Acc:ZDB-GENE-9124-46]	concordant
ENSPREG00000004400	parvalbumin beta-like [Source:NCBI gene;Acc:13482169]	non-concordant
ENSPREG00000004441	protein NATD1-like [Source:NCBI gene;Acc:13461262]	concordant
ENSPREG00000004517	POC1 centriolar protein homolog B (Chlamydomonas), like [Source:ZFIN;Acc:ZDB-GENE-536-41]	non-concordant
ENSPREG00000004681	aquaporin 4 [Source:HGNC Symbol;Acc:HGNC:637]	non-concordant
ENSPREG00000004878	spermatogenesis-associated protein 6 [Source:NCBI gene;Acc:134893]	non-concordant
ENSPREG00000004928		concordant
ENSPREG00000004938	speedy/RINGO cell cycle regulator family member A [Source:ZFIN;Acc:ZDB-GENE-411-194]	concordant
ENSPREG00000005082	LIM homeobox transcription factor 1, alpha-like [Source:ZFIN;Acc:ZDB-GENE-131213-1]	non-concordant
ENSPREG00000005089		non-concordant
ENSPREG00000005134		concordant
ENSPREG00000005485		concordant
ENSPREG00000005768		non-concordant
ENSPREG00000005848	putative cytochrome P45 12 [Source:NCBI gene;Acc:13473563]	concordant
ENSPREG00000005998	S-phase kinase associated protein 2 [Source:NCBI gene;Acc:1347462]	concordant
ENSPREG00000006001	Kruppel-like factor 9 [Source:ZFIN;Acc:ZDB-GENE-6526-244]	non-concordant
ENSPREG00000006279	zmp:735 [Source:ZFIN;Acc:ZDB-GENE-1353-738]	non-concordant
ENSPREG00000006503	protocadherin beta-16-like [Source:NCBI gene;Acc:13461429]	non-concordant
ENSPREG00000006625		non-concordant
ENSPREG00000006643		non-concordant
ENSPREG00000006679	Y+L amino acid transporter 2-like [Source:NCBI gene;Acc:1347977]	concordant
ENSPREG00000006809	flocculation protein FLO11-like [Source:NCBI gene;Acc:134648]	non-concordant
ENSPREG00000006814		non-concordant
ENSPREG00000006974	DDHD domain containing 1a [Source:ZFIN;Acc:ZDB-GENE-1112-16]	non-concordant
ENSPREG00000007022	protocadherin alpha-8-like [Source:NCBI gene;Acc:13461492]	non-concordant
ENSPREG00000007169		concordant
ENSPREG00000007222	aminolevulinate, delta-, synthase 1 [Source:ZFIN;Acc:ZDB-GENE-1229-2]	non-concordant
ENSPREG00000007279	serine threonine kinase 39 [Source:ZFIN;Acc:ZDB-GENE-1416-194]	concordant
ENSPREG00000007303	spastin [Source:ZFIN;Acc:ZDB-GENE-4426-2331]	non-concordant
ENSPREG00000007934	mitochondrial import inner membrane translocase subunit TIM16-like [Source:NCBI gene;Acc:13469186]	concordant
ENSPREG00000007976	radial spoke head 3 [Source:ZFIN;Acc:ZDB-GENE-4724-173]	non-concordant
ENSPREG00000008001	probable carboxypeptidase X1 [Source:NCBI gene;Acc:1345821]	concordant
ENSPREG00000008040		non-concordant
ENSPREG00000008398	formin homology 2 domain containing 1 [Source:ZFIN;Acc:ZDB-GENE-11623-4]	non-concordant
ENSPREG00000008494	integrator complex subunit 1 [Source:ZFIN;Acc:ZDB-GENE-3131-6523]	non-concordant
ENSPREG00000008498	zgc:153317 [Source:ZFIN;Acc:ZDB-GENE-6825-39]	non-concordant
ENSPREG00000008697	FERM, RhoGEF (ARHGEF) and pleckstrin domain protein 1 (chondrocyte-derived) [Source:ZFIN;Acc:ZDB-GENE-7424-163]	non-concordant
ENSPREG00000008793		concordant
ENSPREG00000008844		concordant
ENSPREG00000009001	RING finger protein 11-like [Source:NCBI gene;Acc:13479671]	concordant
ENSPREG00000009066	NRDE-2, necessary for RNA interference, domain containing [Source:ZFIN;Acc:ZDB-GENE-111117-3]	concordant
ENSPREG00000009187	nephronophthisis 3 [Source:ZFIN;Acc:ZDB-GENE-9124-117]	concordant
ENSPREG00000009448	thiopurine S-methyltransferase, tandem duplicate 1 [Source:ZFIN;Acc:ZDB-GENE-5522-141]	concordant
ENSPREG00000009450	coiled-coil domain containing 8 like 2 [Source:ZFIN;Acc:ZDB-GENE-91118-63]	non-concordant
ENSPREG00000009521	neoverrucotoxin subunit alpha-like [Source:NCBI gene;Acc:1346878]	concordant
ENSPREG00000009642	potassium channel tetramerization domain containing 6a [Source:ZFIN;Acc:ZDB-GENE-528-474]	concordant
ENSPREG00000009777	ATPase cation transporting 13A2 [Source:ZFIN;Acc:ZDB-GENE-61215-126]	non-concordant
ENSPREG00000009805	Fc receptor-like protein 5 [Source:NCBI gene;Acc:1346896]	concordant
ENSPREG00000009973	enoyl-CoA delta isomerase 2 [Source:ZFIN;Acc:ZDB-GENE-4718-392]	non-concordant
ENSPREG00000010361	synaptonemal complex protein 2-like [Source:NCBI gene;Acc:1346156]	non-concordant
ENSPREG00000010925	anoctamin 1a [Source:ZFIN;Acc:ZDB-GENE-5913-43]	concordant
ENSPREG00000010994	golgi associated kinase 1A [Source:ZFIN;Acc:ZDB-GENE-12113-2]	concordant
ENSPREG00000011129	collagen, type XI, alpha 1b [Source:ZFIN;Acc:ZDB-GENE-7912-67]	non-concordant
ENSPREG00000011397		non-concordant
ENSPREG00000011609	carbonic anhydrase 15 [Source:ZFIN;Acc:ZDB-GENE-9124-152]	concordant
ENSPREG00000011672		non-concordant
ENSPREG00000011812	zinc finger protein 768-like [Source:NCBI gene;Acc:13459418]	concordant
ENSPREG00000011931	ankyrin repeat and SOCS box containing 2a, tandem duplicate 1 [Source:ZFIN;Acc:ZDB-GENE-3131-5355]	concordant
ENSPREG00000012119	MAGI family member, X-linked a [Source:ZFIN;Acc:ZDB-GENE-653-115]	non-concordant
ENSPREG00000012182	occludin b [Source:ZFIN;Acc:ZDB-GENE-41212-43]	concordant
ENSPREG00000012213	cytochrome P45, family 19, subfamily A, polypeptide 1a [Source:ZFIN;Acc:ZDB-GENE-99415-43]	concordant
ENSPREG00000012259	synaptophysin a [Source:ZFIN;Acc:ZDB-GENE-3114-2]	non-concordant
ENSPREG00000012300	PTTG1 regulator of sister chromatid separation, securin [Source:NCBI gene;Acc:13471545]	concordant
ENSPREG00000012528	roundabout, axon guidance receptor, homolog 4 (Drosophila) [Source:ZFIN;Acc:ZDB-GENE-289-1]	concordant
ENSPREG00000012734		concordant
ENSPREG00000012777	si:ch211-169p1.1 [Source:ZFIN;Acc:ZDB-GENE-8114-59]	concordant
ENSPREG00000012880	zgc:11679 [Source:ZFIN;Acc:ZDB-GENE-411-181]	non-concordant
ENSPREG00000013320	transmembrane protein 25 [Source:ZFIN;Acc:ZDB-GENE-7112-1692]	concordant
ENSPREG00000013427		non-concordant
ENSPREG00000013447	deoxynucleotidyltransferase, terminal, interacting protein 2 [Source:ZFIN;Acc:ZDB-GENE-8513-5]	non-concordant
ENSPREG00000013528	heterogeneous nuclear ribonucleoprotein A/B-like [Source:NCBI gene;Acc:13476259]	concordant
ENSPREG00000013573	leukemia inhibitory factor receptor-like [Source:NCBI gene;Acc:1346259]	concordant
ENSPREG00000013627	zgc:11333 [Source:ZFIN;Acc:ZDB-GENE-5417-331]	concordant
ENSPREG00000013691		non-concordant
ENSPREG00000013728	versican core protein-like [Source:NCBI gene;Acc:13473495]	non-concordant
ENSPREG00000013776	zgc:55558 [Source:ZFIN;Acc:ZDB-GENE-4426-74]	non-concordant
ENSPREG00000013866		concordant
ENSPREG00000013906	biorientation of chromosomes in cell division 1 like 1 [Source:NCBI gene;Acc:13471766]	concordant
ENSPREG00000013916	semaphorin-4A-like [Source:NCBI gene;Acc:1347759]	concordant
ENSPREG00000013932		concordant
ENSPREG00000013950	cysteinyl leukotriene receptor 2-like [Source:NCBI gene;Acc:1346299]	concordant
ENSPREG00000014436	uncharacterized LOC13472598 [Source:NCBI gene;Acc:13472598]	concordant
ENSPREG00000014577	zinc finger, DHHC-type containing 14 [Source:ZFIN;Acc:ZDB-GENE-4724-21]	concordant
ENSPREG00000014817	aldehyde dehydrogenase 5 family, member A1 (succinate-semialdehyde dehydrogenase) [Source:ZFIN;Acc:ZDB-GENE-7228-2]	non-concordant
ENSPREG00000014910	nuclear factor of activated T cells 1 [Source:ZFIN;Acc:ZDB-GENE-653-677]	concordant
ENSPREG00000014922		non-concordant
ENSPREG00000014935		non-concordant
ENSPREG00000015184	tudor domain containing 9 [Source:ZFIN;Acc:ZDB-GENE-9313-193]	concordant
ENSPREG00000015308	zgc:11329 [Source:ZFIN;Acc:ZDB-GENE-5417-334]	concordant
ENSPREG00000015466		non-concordant
ENSPREG00000015483	envoplakin b [Source:ZFIN;Acc:ZDB-GENE-3131-212]	concordant
ENSPREG00000015507	WAPL cohesin release factor b [Source:ZFIN;Acc:ZDB-GENE-822-45]	non-concordant
ENSPREG00000015535	CLOCK-interacting pacemaker b [Source:ZFIN;Acc:ZDB-GENE-9124-292]	concordant
ENSPREG00000015589	RNA binding motif protein 17 [Source:ZFIN;Acc:ZDB-GENE-4426-817]	concordant
ENSPREG00000015657	cell division cycle 123 homolog (S. cerevisiae) [Source:ZFIN;Acc:ZDB-GENE-4426-168]	concordant
ENSPREG00000015681	coiled-coil domain-containing protein 127-like [Source:NCBI gene;Acc:13461162]	non-concordant
ENSPREG00000015762	rhomboid, veinlet-like 3 (Drosophila) [Source:ZFIN;Acc:ZDB-GENE-5417-2]	concordant
ENSPREG00000015808	X-ray repair complementing defective repair in Chinese hamster cells 1 [Source:ZFIN;Acc:ZDB-GENE-4822-3]	non-concordant
ENSPREG00000015845		non-concordant
ENSPREG00000015879	pyruvate kinase M1/2b [Source:ZFIN;Acc:ZDB-GENE-481-23]	non-concordant
ENSPREG00000016137		concordant
ENSPREG00000016197	cathepsin L1-like [Source:NCBI gene;Acc:1347745]	concordant
ENSPREG00000016312		concordant
ENSPREG00000016414		non-concordant
ENSPREG00000016850		non-concordant
ENSPREG00000016902	putative ferric-chelate reductase 1 [Source:NCBI gene;Acc:1346434]	non-concordant
ENSPREG00000017000		concordant
ENSPREG00000017436	si:ch211-239f4.1 [Source:ZFIN;Acc:ZDB-GENE-6127-24]	concordant
ENSPREG00000017438	neuronal acetylcholine receptor subunit alpha-7-like [Source:NCBI gene;Acc:13478178]	concordant
ENSPREG00000017511	centrosomal protein 162 [Source:NCBI gene;Acc:1347887]	concordant
ENSPREG00000018376	mitochondrial inner membrane protein MPV17 [Source:ZFIN;Acc:ZDB-GENE-4426-1168]	non-concordant
ENSPREG00000018396	NLR family, CARD domain containing 3 [Source:ZFIN;Acc:ZDB-GENE-71119-1]	non-concordant
ENSPREG00000018474	APH1B gamma secretase subunit [Source:ZFIN;Acc:ZDB-GENE-31118-31]	concordant
ENSPREG00000018485	chromosome LG16 open reading frame, human C8orf37 [Source:NCBI gene;Acc:13477599]	non-concordant
ENSPREG00000018493	tetratricopeptide repeat domain 26 [Source:ZFIN;Acc:ZDB-GENE-41212-41]	non-concordant
ENSPREG00000018506	sphingomyelin phosphodiesterase, acid-like 3A [Source:ZFIN;Acc:ZDB-GENE-5327-61]	concordant
ENSPREG00000018514	adaptor related protein complex 5 subunit zeta 1 [Source:ZFIN;Acc:ZDB-GENE-1258-2]	concordant
ENSPREG00000018533	WD repeat and HMG-box DNA binding protein 1 [Source:ZFIN;Acc:ZDB-GENE-3131-1665]	non-concordant
ENSPREG00000018632	myosin, heavy chain 1, non-muscle [Source:ZFIN;Acc:ZDB-GENE-3616-162]	concordant
ENSPREG00000018669	si:ch211-256m1.8 [Source:ZFIN;Acc:ZDB-GENE-131127-417]	non-concordant
ENSPREG00000019066		concordant
ENSPREG00000019233	component of oligomeric golgi complex 7 [Source:ZFIN;Acc:ZDB-GENE-6113-463]	non-concordant
ENSPREG00000019273	ankyrin repeat and EF-hand domain containing 1a [Source:ZFIN;Acc:ZDB-GENE-411-196]	concordant
ENSPREG00000019668	protein S1-A13-like [Source:NCBI gene;Acc:1347273]	concordant
ENSPREG00000019752	phospholipase A2-activating protein [Source:ZFIN;Acc:ZDB-GENE-3826-13]	concordant
ENSPREG00000019754		concordant
ENSPREG00000019838		concordant
ENSPREG00000019856	si:dkey-12j5.1 [Source:ZFIN;Acc:ZDB-GENE-1922-71]	concordant
ENSPREG00000019879		concordant
ENSPREG00000020075	si:ch73-74h11.1 [Source:ZFIN;Acc:ZDB-GENE-9124-215]	concordant
ENSPREG00000020327	aminolevulinate dehydratase [Source:NCBI gene;Acc:13473992]	non-concordant
ENSPREG00000020608		concordant
ENSPREG00000020635	phosphoglucomutase 1 [Source:ZFIN;Acc:ZDB-GENE-4426-1245]	concordant
ENSPREG00000020731	radial spoke head component 4A [Source:ZFIN;Acc:ZDB-GENE-3131-7437]	non-concordant
ENSPREG00000020734	solute carrier family 22 member 6-like [Source:NCBI gene;Acc:134589]	non-concordant
ENSPREG00000020866	insulin-like growth factor binding protein 2b [Source:ZFIN;Acc:ZDB-GENE-917-3]	concordant
ENSPREG00000020932	coiled-coil domain containing 12 [Source:ZFIN;Acc:ZDB-GENE-481-18]	non-concordant
ENSPREG00000020974	transient receptor potential cation channel subfamily V member 1-like [Source:NCBI gene;Acc:13475235]	concordant
ENSPREG00000021116	B-cell lymphoma/leukemia 11A-like [Source:NCBI gene;Acc:134825]	non-concordant
ENSPREG00000021174	solute carrier family 25 member 28 [Source:HGNC Symbol;Acc:HGNC:23472]	concordant
ENSPREG00000021535		non-concordant
ENSPREG00000021826	mitochondrial ribosomal protein L16 [Source:ZFIN;Acc:ZDB-GENE-41122-1]	concordant
ENSPREG00000021841	REX4 homolog, 3'-5' exonuclease [Source:ZFIN;Acc:ZDB-GENE-5411-124]	concordant
ENSPREG00000021873	uncharacterized LOC13475265 [Source:NCBI gene;Acc:13475265]	non-concordant
ENSPREG00000022601	syntaxin binding protein 3 [Source:NCBI gene;Acc:1346314]	non-concordant
ENSPREG00000022625	trypsin-like [Source:NCBI gene;Acc:13464362]	concordant
ENSPREG00000023208	protein phosphatase 1 regulatory inhibitor subunit 1B [Source:HGNC Symbol;Acc:HGNC:9287]	non-concordant
ENSPREG00000023215	perforin-1-like [Source:NCBI gene;Acc:13471416]	concordant
