## Supplemental Table 7 for "Non-parallel transcriptional divergence during parallel adaptation"

### Sheet: Sheet1
Table S7. Rearing DE genes overlapping between Aripo and Quare drainages.
gene ID	contig annotation	direction of expression difference across drainages
ENSPREG00000000422	methylthioribose-1-phosphate isomerase 1 [Source:ZFIN;Acc:ZDB-GENE-080204-109]	concordant
ENSPREG00000000497	ATP-binding cassette, sub-family C (CFTR/MRP), member 6a [Source:ZFIN;Acc:ZDB-GENE-050517-18]	concordant
ENSPREG00000000969	calcium channel, voltage-dependent, gamma subunit 6a [Source:ZFIN;Acc:ZDB-GENE-060503-440]	non-concordant
ENSPREG00000001205	zinc finger, MYM-type 2 [Source:ZFIN;Acc:ZDB-GENE-030131-2408]	concordant
ENSPREG00000001347	0	non-concordant
ENSPREG00000001417	0	concordant
ENSPREG00000002134	troponin I2, fast skeletal type [Source:HGNC Symbol;Acc:HGNC:11946]	concordant
ENSPREG00000002186	troponin I2, fast skeletal type [Source:HGNC Symbol;Acc:HGNC:11946]	concordant
ENSPREG00000002559	0	non-concordant
ENSPREG00000002624	autoimmune regulator [Source:ZFIN;Acc:ZDB-GENE-071008-4]	concordant
ENSPREG00000002770	0	non-concordant
ENSPREG00000002871	RAS protein activator like 3 [Source:ZFIN;Acc:ZDB-GENE-101130-3]	concordant
ENSPREG00000003153	homeobox protein CDX-1-like [Source:NCBI gene;Acc:103459885]	concordant
ENSPREG00000003171	lymphatic vessel endothelial hyaluronic acid receptor 1-like [Source:NCBI gene;Acc:103465669]	concordant
ENSPREG00000003511	0	concordant
ENSPREG00000003543	transmembrane protein 275 [Source:HGNC Symbol;Acc:HGNC:53938]	concordant
ENSPREG00000003934	si:rp71-17i16.4 [Source:ZFIN;Acc:ZDB-GENE-090312-215]	non-concordant
ENSPREG00000004233	pleckstrin and Sec7 domain containing 2 [Source:ZFIN;Acc:ZDB-GENE-030131-3033]	concordant
ENSPREG00000004340	serine and arginine rich splicing factor 3 [Source:HGNC Symbol;Acc:HGNC:10785]	non-concordant
ENSPREG00000004369	thioredoxin-like [Source:NCBI gene;Acc:103475976]	concordant
ENSPREG00000004400	parvalbumin beta-like [Source:NCBI gene;Acc:103482169]	non-concordant
ENSPREG00000005213	fms-related tyrosine kinase 4 [Source:ZFIN;Acc:ZDB-GENE-980526-326]	concordant
ENSPREG00000005768	0	non-concordant
ENSPREG00000005810	si:ch211-132e22.4 [Source:ZFIN;Acc:ZDB-GENE-130530-934]	non-concordant
ENSPREG00000005894	synaptotagmin Ib [Source:ZFIN;Acc:ZDB-GENE-060503-166]	concordant
ENSPREG00000006639	potassium channel tetramerisation domain containing 12.1 [Source:ZFIN;Acc:ZDB-GENE-030902-5]	concordant
ENSPREG00000006694	apolipoprotein Bb, tandem duplicate 2 [Source:ZFIN;Acc:ZDB-GENE-070705-554]	non-concordant
ENSPREG00000007169	0	non-concordant
ENSPREG00000007705	DC-STAMP domain containing 2 [Source:ZFIN;Acc:ZDB-GENE-070809-6]	non-concordant
ENSPREG00000009083	phosphoserine aminotransferase 1 [Source:ZFIN;Acc:ZDB-GENE-030131-5723]	non-concordant
ENSPREG00000009521	neoverrucotoxin subunit alpha-like [Source:NCBI gene;Acc:103460878]	concordant
ENSPREG00000009613	actinoporin-like protein [Source:ZFIN;Acc:ZDB-GENE-030131-8907]	concordant
ENSPREG00000011255	trypsin I-P1-like [Source:NCBI gene;Acc:103469488]	concordant
ENSPREG00000012013	adenylosuccinate synthase, like [Source:ZFIN;Acc:ZDB-GENE-020419-28]	concordant
ENSPREG00000012064	diacylglycerol O-acyltransferase 1a [Source:ZFIN;Acc:ZDB-GENE-030131-4600]	concordant
ENSPREG00000012123	potassium voltage-gated channel, subfamily H (eag-related), member 3 [Source:ZFIN;Acc:ZDB-GENE-070912-23]	concordant
ENSPREG00000012626	forkhead box F1 [Source:ZFIN;Acc:ZDB-GENE-050419-153]	concordant
ENSPREG00000012680	SR-related CTD associated factor 4 [Source:NCBI gene;Acc:103475534]	concordant
ENSPREG00000012809	0	concordant
ENSPREG00000012960	ephrin-A2a [Source:ZFIN;Acc:ZDB-GENE-990415-66]	concordant
ENSPREG00000013124	transmembrane protein 200A [Source:ZFIN;Acc:ZDB-GENE-040724-81]	concordant
ENSPREG00000013134	polycomb protein suz12-B-like [Source:NCBI gene;Acc:103469057]	concordant
ENSPREG00000013427	0	concordant
ENSPREG00000014190	pyridoxal (pyridoxine, vitamin B6) kinase a [Source:ZFIN;Acc:ZDB-GENE-030131-8376]	non-concordant
ENSPREG00000014226	si:ch73-147o17.1 [Source:ZFIN;Acc:ZDB-GENE-131127-226]	concordant
ENSPREG00000014424	SRY-box transcription factor 14 [Source:HGNC Symbol;Acc:HGNC:11193]	concordant
ENSPREG00000015103	aryl hydrocarbon receptor nuclear translocator like 2 [Source:HGNC Symbol;Acc:HGNC:18984]	concordant
ENSPREG00000015191	0	non-concordant
ENSPREG00000015324	0	concordant
ENSPREG00000015879	pyruvate kinase M1/2b [Source:ZFIN;Acc:ZDB-GENE-040801-230]	non-concordant
ENSPREG00000015970	double PHD fingers 2 [Source:NCBI gene;Acc:103471417]	concordant
ENSPREG00000016337	pogo transposable element derived with ZNF domain a [Source:ZFIN;Acc:ZDB-GENE-040914-76]	non-concordant
ENSPREG00000016500	kelch-like family member 4 [Source:ZFIN;Acc:ZDB-GENE-070410-63]	concordant
ENSPREG00000017198	uncharacterized LOC103478733 [Source:NCBI gene;Acc:103478733]	concordant
ENSPREG00000017350	complement factor B-like [Source:NCBI gene;Acc:103475468]	non-concordant
ENSPREG00000017807	H-2 class II histocompatibility antigen, A-U alpha chain-like [Source:NCBI gene;Acc:103478681]	concordant
ENSPREG00000019297	0	concordant
ENSPREG00000019705	thrombomodulin-like [Source:NCBI gene;Acc:103457759]	concordant
ENSPREG00000020682	gamma-aminobutyric acid type A receptor rho1 subunit [Source:HGNC Symbol;Acc:HGNC:4090]	non-concordant
ENSPREG00000021316	Sp5 transcription factor-like [Source:ZFIN;Acc:ZDB-GENE-030131-2981]	concordant
ENSPREG00000022042	0	concordant
ENSPREG00000022291	0	concordant
ENSPREG00000022559	coagulation factor X [Source:ZFIN;Acc:ZDB-GENE-021206-9]	non-concordant
ENSPREG00000022747	tetratricopeptide repeat domain 14 [Source:ZFIN;Acc:ZDB-GENE-050327-26]	non-concordant
